# The dual role of N6-methyladenosine on mouse maternal RNAs and 2-cell specific RNAs revealed by ULI-MeRIP sequencing

**DOI:** 10.1101/2021.12.13.472368

**Authors:** You Wu, Xiaocui Xu, Meijie Qi, Chuan Chen, Mengying Li, Rushuang Yan, Xiaochen Kou, Yanhong Zhao, Wenqiang Liu, Yanhe Li, Xuelian Liu, Meiling Zhang, Chengqi Yi, Hong Wang, Bin Shen, Yawei Gao, Shaorong Gao

## Abstract

N^6^-methyladenosine (m^6^A) and its regulatory components play critical roles in various developmental processes in mammals(*1-5*). However, the landscape and function of m^6^A in the maternal-to-zygotic transition (MZT) remain unclear due to limited materials. Here, by developing an ultralow-input MeRIP-seq method, we revealed the dynamics of the m^6^A RNA methylome during the MZT process in mice. We found that more than 1/3 maternal decay and 2/3 zygotic mRNAs were modified by m^6^A. Moreover, m^6^As are highly enriched in the RNA of transposable elements MTA and MERVL, which are highly expressed in oocytes and 2-cell embryos, respectively. Notably, maternal depletion of *Kiaa1429*, a component of the m^6^A methyltransferase complex, leads to a reduced abundance of m^6^A-marked maternal RNAs, including both genes and MTA, in GV oocytes, indicating m^6^A-dependent regulation of RNA stability in oocytes. Interestingly, when the writers were depleted, some m^6^A-marked 2-cell specific RNAs, including *Zscan4* and MERVL, appeared normal at the 2-cell stage but failed to be decayed at later stages, suggesting that m^6^A regulates the clearance of these transcripts. Together, our study uncovered that m^6^As function in context-specific manners during MZT, which ensures the transcriptome stability of oocytes and regulates the stage specificity of zygotic transcripts after fertilization.

**One Sentence Summary:** m^6^A RNA methylation stabilizes the maternal RNAs in mouse oocytes and degrades the 2-cell specific RNAs in the cleavage-stage embryos.
