## Supplemental Table1 for "The dual role of N6-methyladenosine on mouse maternal RNAs and 2-cell specific RNAs revealed by ULI-MeRIP sequencing"

### Sheet: RNA-seq
The mapping information for IP and input samples.
Sample	Total fragment	Mapped	Mapped %
GV-m6A-1	53137634	30477912	0.573565
GV-m6A-2	64192844	36656388	0.571035
GV-m6A-3	71503235	40502860	0.566448
GV-RNA-1	31426088	22971272	0.730962
GV-RNA-2	42066929	30926472	0.735173
GV-RNA-3	44523413	33547309	0.753476
MII-m6A-1	60999875	32867231	0.538808
MII-m6A-2	65433083	33947492	0.518812
MII-m6A-3	53280817	28945503	0.543263
MII-RNA-1	40287874	28795136	0.714735
MII-RNA-2	36943939	26495639	0.717185
MII-RNA-3	33890403	24738329	0.729951
late-1cell-m6A-1	57837618	31958899	0.552563
late-1cell-m6A-2	57774031	31314589	0.542018
late-1cell-m6A-3	62150493	32584950	0.524291
late-1cell-RNA-1	61717652	43225391	0.700373
late-1cell-RNA-2	55026250	38565959	0.700865
late-1cell-RNA-3	69016349	48325012	0.700197
late-2cell-m6A-1	82703855	33626838	0.406593
late-2cell-m6A-2	76011816	30913393	0.406692
late-2cell-m6A-3	69017362	28797748	0.417254
late-2cell-RNA-1	60720951	35978337	0.592519
late-2cell-RNA-2	62359338	38592179	0.618868
late-2cell-RNA-3	58998860	35507842	0.601839
4cell-m6A-1	70822071	27890070	0.393805
4cell-m6A-2	108172593	32670580	0.302023
4cell-RNA-1	66120583	42050698	0.63597
4cell-RNA-2	68619964	42807573	0.623836
mESC-50ng-m6A-1	38458995	29170566	0.758485
mESC-50ng-m6A-2	40507227	30102766	0.743146
mESC-50ng-m6A-3	37017820	27185361	0.734386
mESC-2ug-m6A-1	42888348	34391256	0.801879
mESC-2ug-m6A-2	39400692	31550572	0.800762
mESC-2ug-m6A-3	50025771	39942340	0.798435
mESC-RNA-1	40900302	25272468	0.617904
mESC-RNA-2	29899217	20359669	0.680943
mESC-RNA-3	47703280	33040842	0.692632
KIAA1429-CKO-GV-m6A-1	48057108	29433728	0.612474
KIAA1429-CKO-GV-m6A-2	36330218	25154053	0.692373
KIAA1429-CKO-GV-RNA-1	32432720	26416968	0.814516
KIAA1429-CKO-GV-RNA-2	30065149	23956709	0.796827
KIAA1429-Ctrl-GV-m6A-1	57011740	30016854	0.526503
KIAA1429-Ctrl-GV-m6A-2	58525637	31362048	0.535869
KIAA1429-Ctrl-GV-RNA-1	31108705	23511347	0.75578
KIAA1429-Ctrl-GV-RNA-2	54540888	40782506	0.747742
writer-KD-mid-2cell-RNA-1	34903762	21712672	0.622073
writer-KD-mid-2cell-RNA-2	38159221	23645590	0.619656
writer-NC-mid-2cell-RNA-1	30852301	18569907	0.601897
writer-NC-mid-2cell-RNA-2	34339035	20651039	0.601387
writer-KD-morula-RNA-1	38074844	26531870	0.696835
writer-KD-morula-RNA-2	30682504	21223512	0.691714
writer-NC-morula-RNA-1	30211851	21340879	0.706374
writer-NC-morula-RNA-2	29573574	21148455	0.715113
Ythdf2-CKO-MII-mRNA-1	17682216	16857089	0.953336
Ythdf2-CKO-MII-mRNA-2	21897527	20792766	0.949549
Ythdf2-CKO-MII-mRNA-3	23600512	22489594	0.952928
Ythdf2-CKO-MII-mRNA-4	18240641	17261411	0.946316
Ythdf2-CKO-MII-mRNA-5	20436487	19594780	0.958814
Ythdf2-Ctrl-MII-mRNA-1	18873305	17472724	0.92579
Ythdf2-Ctrl-MII-mRNA-2	16003433	14985027	0.936363
Ythdf2-Ctrl-MII-mRNA-3	19070060	17979408	0.942808
Ythdf2-Ctrl-MII-mRNA-4	19880953	18820243	0.946647
Ythdf2-Ctrl-MII-mRNA-5	18985131	17958849	0.945943
Ythdf2-CKO-2cell-mRNA-1	18868730	17532286	0.929171
Ythdf2-CKO-2cell-mRNA-2	18992189	17408246	0.9166
Ythdf2-CKO-2cell-mRNA-3	19051282	17535697	0.920447
Ythdf2-CKO-2cell-mRNA-4	23748356	21908274	0.922517
Ythdf2-Ctrl-2cell-mRNA-1	21124095	19155275	0.906797
Ythdf2-Ctrl-2cell-mRNA-2	18865471	17110909	0.906996
Ythdf2-Ctrl-2cell-mRNA-3	19248813	17689656	0.919
Ythdf2-Ctrl-2cell-mRNA-4	20398408	18600939	0.911882
Ythdf2-Ctrl-2cell-mRNA-5	22234608	20091302	0.903605

### Sheet: ATAC-seq
The mapping information for ATAC-seq samples.
Sample	Total read	Mapped	Mapped %	Monoclonal and non-mitochondrial read	Monoclonal and non-mitochondrial read%
KIAA1429-CKO-NSN-ATAC-1	21381246	20127457	0.94136	569200	0.0266215
KIAA1429-CKO-NSN-ATAC-2	21957404	20430529	0.930462	557840	0.0254056
KIAA1429-CKO-NSN-ATAC-3	7043684	6532758	0.927463	466192	0.0661858
KIAA1429-Ctrl-NSN-ATAC-1	21090636	19752452	0.936551	553895	0.0262626
KIAA1429-Ctrl-NSN-ATAC-2	20980129	19468062	0.927929	671960	0.0320284
KIAA1429-Ctrl-NSN-ATAC-3	21506606	18963391	0.881747	1.03337e+06	0.048049
KIAA1429-Ctrl-NSN-ATAC-4	20314045	18635866	0.917388	1185252	0.0583464
KIAA1429-CKO-PSN-ATAC-1	22658544	21653556	0.955646	1344233	0.0593257
KIAA1429-CKO-PSN-ATAC-2	18821752	16779800	0.891511	471331	0.0250418
KIAA1429-Ctrl-PSN-ATAC-1	9454968	9012558	0.953209	361469	0.0382306
KIAA1429-Ctrl-PSN-ATAC-2	20245271	18936087	0.935334	803304	0.0396786
KIAA1429-Ctrl-PSN-ATAC-3	19948582	18115468	0.908108	575288	0.0288385
