## Supplemental Table2 for "The dual role of N6-methyladenosine on mouse maternal RNAs and 2-cell specific RNAs revealed by ULI-MeRIP sequencing"

### Sheet: sheet1
TableS2 GLuc and CLuc reads number
sample	ip_gluc	ip_cluc	ip(g/c)	input_gluc	input_cluc	input(g/c)
ESC-1	635172	34772	18.2668	5746	17428	0.329699
ESC-2	739832	36628	20.1985	2928	13572	0.215738
ESC-3	662758	34130	19.4186	7334	21102	0.34755
GV-1	217530	3606	60.3245	16678	39382	0.423493
GV-2	270362	2960	91.3385	23004	56484	0.407266
GV-3	300928	3714	81.0253	25672	59766	0.429542
MII-1	1158366	11384	101.754	28778	62706	0.458935
MII-2	1194044	8240	144.908	27690	59060	0.468845
MII-3	1148534	7080	162.222	29592	54564	0.542336
Zygote-1	1204714	12140	99.2351	49224	97026	0.507328
Zygote-2	1024110	13226	77.4316	56958	83598	0.681332
Zygote-3	1097696	13402	81.9054	57224	110402	0.518324
2cell-1	2549544	21486	118.661	106604	259506	0.410796
2cell-2	2457596	19072	128.859	141258	279136	0.506054
2cell-3	2238230	18252	122.629	136988	263484	0.51991
4cell-1	130934	4852	26.9856	6228	21512	0.289513
4cell-2	90590	3424	26.4574	6294	21644	0.290797
GV-writer-KO-1	576886	27412	21.045	11048	34410	0.321069
GV-writer-KO-2	424792	31344	13.5526	11784	31396	0.375334
GV-writer-WT-1	97340	3458	28.1492	7068	20262	0.34883
GV-writer-WT-2	95094	3350	28.3863	11990	35248	0.340161
