## Supplemental Table3 for "The dual role of N6-methyladenosine on mouse maternal RNAs and 2-cell specific RNAs revealed by ULI-MeRIP sequencing"

### Sheet: MD m6A-
0610007P14Rik
0610010K14Rik
0610040F04Rik
1110059E24Rik
1700018B24Rik
1700021K19Rik
1700067K01Rik
1810037I17Rik
1810043G02Rik
2010107E04Rik
2500002B13Rik
2610524H06Rik
2700029M09Rik
2700049A03Rik
2700060E02Rik
2810025M15Rik
2900009J06Rik
3110043O21Rik
4833420G17Rik
4930550C14Rik
4931428L18Rik
4933432K03Rik
5830415F09Rik
6430710C18Rik
6720468P15Rik
9130221H12Rik
9130409I23Rik
9230110C19Rik
A330093E20Rik
AA536875
AA545190
Aaas
Aadac
Aarsd1
Aass
Abcb1b
Abcb7
Abcb8
Abcc4
Abcd3
Abcf3
Abhd12
Abhd17b
Abhd2
Ablim2
Acacb
Acad11
Acap2
Acat1
Acbd6
Acd
Aco1
Aco2
Acot13
Acot7
Acp1
Acp6
Actn3
Actr1a
Actr2
Actr8
Ada
Add3
Adgrg1
Adh5
Adk
Adprh
Adss
Afg3l2
Agpat2
Ahsa2
AI314180
Aig1
Aip
Ak4
Akirin2
Aknad1
Akr1a1
Akr1b3
Akr1b8
Akr7a5
Aldh2
Aldh3a2
Aldh7a1
Aldh9a1
Aldoa
Alkbh5
Alkbh7
Amfr
Amn1
Ampd3
Anapc16
Anapc4
Angptl2
Ankrd13a
Ankrd17
Ankrd32
Ano10
Anp32a
Anxa6
Anxa7
Ap1m2
Ap2b1
Ap2s1
Ap3b1
Ap3m1
Apba1
Apbb1
Apeh
Aplf
Apoa1bp
Apoo
Arcn1
Arf1
Arfip1
Arg2
Arhgap17
Arhgef16
Arhgef39
Arhgef7
Arl2
Arl6
Arl6ip1
Arl8a
Arl8b
Arntl
Arpc1b
Arpc5l
Arpp19
Asf1a
Asgr2
Aspscr1
Asz1
Atad1
Atg12
Atg4b
Atl1
Atl2
Atp1a1
Atp2c2
Atp5e
Atp5g2
Atp5h
Atp5j2
Atp5k
Atp5l
Atp6v0c
Atp6v1b2
Atp6v1c1
Atp6v1d
Atp6v1e1
Atp6v1f
Atp6v1g1
Atp9a
Atrn
Aurkc
Aven
AW495222
B3galnt2
B4galt2
B4galt6
B9d1
Babam1
Baiap2l1
Banf1
Baz2b
BB557941
Bbs4
BC037034
BC055324
Bcap29
Bcas1
Bend5
Bet1
Bin2
Bloc1s1
Bloc1s5
Blzf1
Bms1
Brcc3
Bscl2
Btf3l4
Btg4
Btk
Btrc
Bub1
Bub1b
Cab39l
Calcoco1
Calm1
Calr3
Camkmt
Capns1
Caprin2
Capzb
Car9
Casc1
Casp8
Cbx1
Cc2d1a
Ccdc101
Ccdc112
Ccdc130
Ccdc15
Ccdc155
Ccdc28b
Ccdc47
Ccdc58
Ccdc73
Ccdc84
Ccnb2
Ccnb3
Ccndbp1
Cct5
Cd164l2
Cd177
Cd300lf
Cd55
Cd55b
Cd7
Cd9
Cdc123
Cdc25b
Cdc26
Cdc42bpa
Cdca5
Cdca7l
Cdh1
Cdk17
Cdk2ap2
Cdk5
Cdk5rap1
Cdk5rap2
Cdk7
Cdkn1b
Cdkn2aipnl
Cdo1
Cds1
Ceacam20
Cenph
Cenpn
Cenpq
Cenpv
Cep131
Cep44
Cep55
Cep95
Cept1
Cetn2
Cetn3
Chchd1
Chchd3
Chchd6
Chchd7
Chek1
Chic2
Chmp3
Chrnd
Ciao1
Ciapin1
Cirbp
Cirh1a
Cisd1
Cisd2
Cit
Ckap2
Clcc1
Cldn15
Cldn34b2
Cldnd1
Clk1
Cltb
Cmas
Cmc1
Cmc2
Cmc4
Cmtm8
Cnih1
Cnn3
Cnot11
Cnot3
Cnot6l
Cnot7
Cnpy2
Cnpy4
Cntrob
Cog6
Col6a5
Commd1
Commd3
Copb1
Copb2
Copg2
Coprs
Cops3
Cops4
Cops5
Copz1
Coq10b
Cox16
Cox17
Cox5b
Cox6c
Cox7c
Cpeb1
Cpox
Cpsf3
Crabp2
Crbn
Creb3l4
Creld2
Cryl1
Cs
Csad
Cst3
Ctnna3
Cwc27
Cxxc1
Cyb5a
Cyb5r2
Cyfip2
D16Ertd519e
D6Wsu163e
D930015E06Rik
Daam1
Dad1
Daglb
Dap3
Dars
Dazap2
Dazl
Dbi
Dcaf11
Dcaf13
Dcakd
Dctn3
Dctn4
Ddb2
Ddrgk1
Ddx1
Ddx11
Ddx25
Degs1
Dennd1a
Depdc7
Deptor
Dgat2
Dgcr6
Dgkd
Dgkh
Dguok
Dhrs1
Diap1
Dis3l
Dlat
Dld
Dlgap5
Dlst
Dmap1
Dnajc19
Dnajc3
Dnajc8
Dnajc9
Dnm1l
Dnmt3l
Dock7
Dopey1
Dopey2
Dpcd
Dph6
Dppa5a
Dpy19l1
Dpy30
Dpysl3
DQ267100
DQ267101
Drap1
Dscc1
Dsn1
Dusp12
Dut
Dync1i2
Dynlrb1
Dynlt1b
E030030I06Rik
E2f5
E330011O21Rik
E330017A01Rik
Ebpl
Ecd
Ece1
Echdc3
Echs1
Edc4
Edrf1
Eed
Eef1e1
Eef2k
Eefsec
Efcab6
Efhc2
Eftud2
Egfl6
Eif1ax
Eif1b
Eif2ak4
Eif3e
Eif3k
Eif4enif1
Eif4g3
Ell
Elmod2
Elof1
Elovl5
Elp2
Eml6
Emp2
Enpp5
Entpd6
Epb4.1l5
Ephb6
Eps15l1
Eps8
Epsti1
Ero1lb
Erp44
Esrp1
Esyt2
Exoc1
Exoc4
Ezh2
Fa2h
Fam114a2
Fam118b
Fam133b
Fam13c
Fam162a
Fam175a
Fam188a
Fam217a
Fam3c
Fam57a
Fam60a
Fam92a
Fam96b
Fancc
Fbp1
Fbp2
Fbxl6
Fbxo18
Fbxo7
Fbxo8
Fbxw13
Fbxw14
Fbxw15
Fbxw16
Fbxw18
Fbxw19
Fbxw20
Fbxw22
Fbxw24
Fbxw26
Fbxw27
Fbxw28
Fbxw4
Fbxw8
Fcho1
Fdft1
Fermt2
Fetub
Fez2
Fgf8
Fh1
Figla
Fip1l1
Flii
Fnbp1l
Fndc3a
Fnta
Fra10ac1
Fxr1
Fxr2
Fyn
G6pdx
Galm
Gatsl2
Gbas
Gcn1l1
Gdpd1
Gfra4
Ginm1
Gins1
Git2
Glmn
Glrx
Glrx5
Gm10094
Gm10324
Gm11665
Gm11985
Gm12130
Gm12942
Gm13088
Gm13375
Gm13752
Gm17066
Gm17751
Gm19299
Gm1965
Gm19757
Gm20362
Gm2560
Gm3143
Gm4925
Gm5617
Gm6644
Gm6792
Gm813
Gm8787
Gmcl1
Gmds
Gmpr
Gmps
Gnas
Gnb4
Gng12
Gng3
Gng5
Gnpda2
Gnrh1
Golga3
Golga7
Gorasp2
Gpatch1
Gpi1
Gpr137
Gpr180
Gramd1c
Grhl1
Grina
Grm2
Gsdmc2
Gsta4
Gstm5
Gtdc1
Gtf2a1l
Gtf2b
Gtf2e2
Gtpbp1
Gtsf1
Gyg
Gyk
Gys1
H13
H1foo
Hadha
Haus4
Hcfc1r1
Heatr5a
Heatr5b
Hectd2
Hexdc
Hibadh
Hif1a
Higd1a
Hint1
Hist1h1d
Hist1h2aa
Hmces
Hmga1
Hmga1-rs1
Hn1l
Hpcal1
Hrsp12
Hsbp1
Hscb
Hsd17b4
Hsdl2
Hsf2bp
Hsp90aa1
Hspa4l
Hspe1
Hus1
Ica1
Ide
Idh1
Idh3a
Idi1
Ifitm3
Ifitm6
Ift43
Ift80
Ift81
Igbp1
Igf2bp2
Igfbp7
Igsf11
Igsf23
Il10rb
Il17f
Il34
Immt
Inha
Ino80b
Ino80e
Inpp5b
Ints9
Ipo8
Ipp
Ippk
Iqgap2
Iqgap3
Irf1
Itfg1
Itgb1
Itgb1bp1
Itm2b
Jam3
Kat7
Kat8
Katnal2
Kcnn2
Kctd10
Kdelr1
Kdelr2
Kdm1b
Khdc3
Kif23
Kit
Klhdc2
Klhdc3
Kpna3
Krt12
Ktn1
Lama2
Lama5
Lamb1
Lamp1
Lamtor3
Lamtor5
Lancl1
Laptm4b
Lbr
Ldhb
Ldhd
Lef1
Leprot
Letm1
Letm2
Lhx8
Lin37
Lman1
Lmo1
Lmo7
Lrp10
Lrp11
Lrp5
Lrrc1
Lrrc16a
Lrrc36
Lrrc40
Lrrc41
Lrrc42
Lrrfip2
Lrwd1
Lsm14b
Lsm3
Lsm5
Lsm6
Lsr
Ltc4s
Ly6e
Lypla2
Lyplal1
Lyrm4
Madd
Magea10
Magohb
Map2k1
Map3k5
Map3k6
Map4
Map7
Mapk3
Mapre1
Mapre2
March7
Mat2b
Mcee
Mcm3ap
Mcm4
Mcu
Mdh1
Me1
Me2
Mecr
Med15
Med17
Med21
Med22
Med28
Med30
Melk
Mest
Mettl14
Mettl7a2
Mettl7a3
Mfap2
Mff
Mfsd2a
Mgst3
Micu2
Mier2
Mif
Miox
Mipep
Mir125a
Mir139
Mir181b-1
Mir1843b
Mir29b-2
Mir301
Mir703
Mir7035
Mitd1
Mkln1
Mknk1
Mlx
Mmadhc
Mms19
Mnd1
Mok
Mospd2
Mphosph6
Mphosph8
Mrap
Mrgbp
Mrpl14
Mrpl24
Mrpl32
Mrpl35
Mrpl37
Mrpl39
Mrpl47
Mrpl48
Mrpl55
Mrps16
Mrps17
Mrps21
Mrps22
Mrps28
Mrps31
Mrps33
Mrps35
Mrps36
Mrps5
Ms4a1
Msh2
Msh4
Msl3
Msrb3
Mta1
Mta3
Mtfr1
Mtfr2
Mthfd2
Mthfs
Mthfsl
Mtmr14
Mtmr9
Muc20
Mus81
Mvp
Mycbp
Mycbp2
Myh11
Myl12a
Myo5b
Myrip
Naa16
Naa20
Naa38
Nabp2
Naca
Nae1
Nat9
Ncapg
Ncaph
Ncoa4
Ncstn
Ndc80
Ndfip1
Ndfip2
Ndrg4
Ndufa1
Ndufa10
Ndufa5
Ndufa6
Ndufa8
Ndufa9
Ndufab1
Ndufaf3
Ndufb4
Ndufb5
Ndufb7
Ndufb8
Ndufc2
Ndufs2
Ndufs3
Ndufs4
Ndufs5
Ndufs6
Ndufv1
Ndufv2
Nedd1
Neil3
Nfkbia
Nfkbib
Nfkbiz
Nfrkb
Nfxl1
Ngly1
Nhej1
Nhlrc2
Ninj2
Nipsnap1
Nit2
Nkd1
Nlrp14
Nlrp2
Nlrp4c
Nlrp4e
Nlrp4f
Nlrp9b
Nme3
Nobox
Noc4l
Npas2
Npc1
Nploc4
Nprl2
Nr1d1
Nrap
Nrg4
Nrn1l
Nsf
Nsmce1
Nsmce2
Nsun4
Nucb1
Nudc
Nudt16l1
Nudt2
Nudt5
Nudt9
Nuf2
Nup107
Nup214
Nup35
Nup54
Nup88
Nup98
Nusap1
Oas1c
Oas1e
Oas1f
Obox5
Ofd1
Olah
Omt2b
Ooep
Oosp1
Oosp2
Oosp3
Ophn1
Orc5
Osbp2
Osbpl10
Osbpl9
Osgepl1
Ostf1
Otub1
P4ha1
Pabpc1l
Pabpn1l
Pacrgl
Pacsin1
Padi6
Pafah1b1
Paip2
Pak1
Palld
Pam16
Pan2
Paox
Papolg
Papss1
Paqr6
Pard6a
Parl
Parn
Parp12
Patl2
Pbx2
Pcbd1
Pcbd2
Pcbp2
Pcgf1
Pcid2
Pcm1
Pdcd2l
Pdcd5
Pdcd6
Pdcd6ip
Pdcd7
Pdcl3
Pde1b
Pde6d
Pdia6
Pdk3
Pdlim1
Pdlim2
Pdxdc1
Pecr
Pex12
Pex14
Pex7
Pfdn1
Pfdn4
Pfn1
Pfn2
Pfn4
Pgam5
Pgs1
Phactr3
Phc1
Phf7
Pi4ka
Pigf
Pigp
Pigu
Pinlyp
Pkd2l2
Pla2g4c
Pla2g6
Plac8
Pld3
Plin3
Pls1
Pmf1
Pnkd
Pnpla2
Poc1a
Polb
Pold2
Pold3
Polr2c
Polr2d
Polr2g
Polr2i
Polr2k
Pot1a
Pou5f1
Pparg
Ppil3
Ppip5k2
Ppme1
Ppp2r2b
Ppp2r3c
Ppp2r5a
Ppp3cc
Ppp3r1
Ppt2
Prdx1
Prdx2
Prelp
Prep
Prepl
Prickle3
Prkar1a
Prodh
Prpf6
Prpsap2
Prr14
Prr7
Psen2
Psenen
Psg17
Psg20
Psma1
Psma7
Psmb6
Psmc4
Psmc6
Psmd10
Psmd2
Psmd9
Psmg1
Psmg4
Pstpip1
Ptcd1
Ptcd2
Ptgis
Ptov1
Ptpn6
Ptpre
Ptprr
Pttg1
R3hdm4
Rab11a
Rab14
Rab1b
Rab21
Rab2a
Rab3a
Rab3b
Rab3gap1
Rab3gap2
Rab4a
Rab5c
Rab7
Rabac1
Rabl6
Rad18
Rad51c
Rad51d
Ranbp9
Rap1a
Rasa2
Rasa4
Rassf1
Rbbp5
Rbbp7
Rbl1
Rbm38
Rbpms2
Rce1
Rdx
Recql5
Reep2
Reep5
Rela
Reln
Rexo2
Rfc3
Rffl
Rfpl4
Rgn
Rgs17
Rgs19
Rhbdf1
Rhot1
Ribc1
Riok1
Rln3
Rnaseh1
Rnf130
Rnf166
Rnf181
Rnf38
Rnf5
Rp9
Rpa3
Rpe
Rpgrip1l
Rpl34
Rpl36
Rpp21
Rras2
Rsph3b
Rsu1
Rtcb
Rtn3
Ruvbl2
Rwdd2b
Samd10
Samhd1
Sar1b
Saraf
Sars
Scamp5
Scg3
Scin
Sclt1
Scmh1
Scml2
Sdha
Sdhaf3
Sdhaf4
Sdhc
Sdhd
Sebox
Sec11a
Sec11c
Sec13
Sec22b
Sec23ip
Sec31a
Sec61b
Sec61g
Selk
Sep15
Sept14
Sept7
Sepw1
Serpinc1
Serpine2
Serpini1
Setd4
Setd6
Setdb1
Sf3b3
Sfr1
Sft2d1
Sgcd
Sgsm1
Sgsm3
Sh3bgrl3
Sh3bp2
Sh3glb2
Sh3kbp1
Sh3yl1
Shcbp1
Shf
Shfm1
Shmt2
Shprh
Sin3b
Sipa1
Sirt6
Skp1a
Slbp
Slc23a2
Slc25a1
Slc25a17
Slc25a26
Slc25a31
Slc25a35
Slc25a4
Slc30a3
Slc35a1
Slc35b3
Slc41a2
Slc44a1
Slc6a6
Slc7a11
Slc7a2
Slc9b1
Smad4
Smarcal1
Smarcb1
Smc4
Smchd1
Smco4
Smim11
Smim14
Smim20
Smim8
Smoc2
Smox
Smu1
Smurf1
Snai3
Snap47
Snhg18
Snora41
Snord100
Snord45c
Snord70
Snrnp27
Snrnp40
Snrpb2
Snx16
Snx4
Snx9
Soat1
Sod1
Sorl1
Sost
Spa17
Spag7
Spata24
Spats2
Spcs1
Spcs2
Spidr
Spryd3
Sptbn1
Srd5a3
Srebf1
Srgn
Srp54b
Srp54c
Srpk2
Ss18l1
Ssb
Ssr3
St3gal3
Stambp
Stard3nl
Stard5
Stat3
Steap2
Steap4
Stk3
Stk32b
Stk32c
Stk36
Stom
Stoml2
Stra13
Strada
Strn4
Stx12
Stx17
Stxbp6
Sub1
Sucla2
Sumo3
Supt3
Surf1
Swi5
Syce2
Sycp2
Sypl
Syt16
Syt7
Sytl2
Sytl4
Syvn1
Tacc3
Tada1
Tada3
Taf5
Taf9b
Tamm41
Tax1bp1
Tax1bp3
Tbc1d14
Tbc1d15
Tbc1d19
Tbca
Tbx3os2
Tcea3
Tcf7
Tcl1
Tcl1b1
Tcl1b2
Tcl1b3
Tcl1b4
Tcl1b5
Tcn2
Tdp1
Tdrd1
Tdrd12
Tdrd5
Tecr
Tert
Tex12
Tex26
Tex264
Tex30
Tfb1m
Tfe3
Tgds
Thap1
Thoc6
Timd4
Timeless
Timm10b
Timm17a
Timm8b
Timm9
Tjp1
Tldc1
Tle6
Tm2d1
Tm2d3
Tm7sf3
Tm9sf2
Tm9sf3
Tmbim6
Tmem106c
Tmem109
Tmem117
Tmem126a
Tmem128
Tmem131
Tmem135
Tmem143
Tmem14c
Tmem150a
Tmem164
Tmem184b
Tmem199
Tmem230
Tmem232
Tmem242
Tmem243
Tmem255b
Tmem261
Tmem38a
Tmem39b
Tmem5
Tmem50a
Tmem70
Tmod3
Tmsb10
Tom1l1
Top3b
Tpd52
Tpgs2
Tpi1
Tpmt
Tpra1
Trafd1
Tram1
Trappc11
Trappc12
Trappc13
Trappc2
Trappc3l
Trappc6b
Trim11
Trim24
Trim32
Trmt10b
Trmt11
Tsacc
Tsg101
Tsnax
Tspan14
Tspan33
Ttc17
Ttc27
Ttc39c
Ttk
Tuba1c
Tuba3a
Tubg2
Tubgcp2
Tusc3
Tvp23b
Txn1
Txndc12
Txndc9
Txnrd1
Txnrd3
Tyms
Tyw1
U2af1l4
Uba3
Ube2a
Ube2d3
Ube2e1
Ube2h
Ube2t
Ube2w
Ublcp1
Uchl1
Ufl1
Uhrf1
Unc5a
Unk
Upf1
Upp1
Uqcc1
Uqcc2
Uqcr11
Uqcrc2
Uqcrh
Uqcrq
Usf2
Uso1
Usp19
Usp28
Usp3
Usp9x
Uxs1
Vamp3
Vamp8
Vbp1
Vdac2
Vdac3
Vezf1
Vgll4
Vil1
Vkorc1
Vps13a
Vps25
Vps26a
Vps29
Vps35
Vps37c
Vps4b
Vps53
Vps72
Vps9d1
Vta1
Vti1a
Vti1b
Vwa2
Wbp2
Wdr1
Wdr76
Wdr83os
Wdr91
Wfdc3
Wfs1
Whamm
Wrnip1
Xlr3a
Xlr3b
Xlr3c
Xlr4a
Xlr4c
Xpc
Xrcc1
Xrcc5
Xrcc6
Ybx2
Ybx3
Yipf6
Ywhab
Ywhae
Ywhaz
Zar1
Zcrb1
Zfand2b
Zfand3
Zfp110
Zfp277
Zfp511
Zfp524
Zfp942
Zfpl1
Zfr
Zfyve16
Zfyve21
Zp1
Zp2
Zp3
Zswim7
Zw10

### Sheet: MD_m6A+
0610009B22Rik
1110012L19Rik
1110020A21Rik
1110037F02Rik
1110059G10Rik
1190002N15Rik
1300002E11Rik
1700030K09Rik
1700066M21Rik
2210406O10Rik
2310033P09Rik
2310057M21Rik
2610001J05Rik
2700054A10Rik
2700062C07Rik
3010026O09Rik
3110001I22Rik
3110082I17Rik
4921524J17Rik
4933417E11Rik
4933427D06Rik
5730507C01Rik
6030458C11Rik
6430706D22Rik
6720489N17Rik
7420426K07Rik
7420461P10Rik
7420700N18Rik
9130011E15Rik
9330102E08Rik
A430033K04Rik
A730082K24Rik
AA619741
AA792892
Aagab
Abcb9
Abhd13
Abhd4
Ablim1
Abr
Acbd3
Accsl
Acot3
Acox3
Acpp
Acvr1b
Adamtsl1
Adcy5
Adgra2
Adm2
Adpgk
Afap1l2
Agap1
Ahdc1
Ahr
AI987944
Aim1
Ak2
Akap12
Akap13
Alg10b
Ankle2
Ankrd26
Ankrd27
Anks4b
Antxr2
Ap3m2
Ap5m1
Api5
Apitd1
Appl1
Arfgef3
Arhgap10
Arhgap12
Arhgap20os
Arhgap28
Arid1b
Arid5b
Armc1
Armc10
Armc8
Arrdc2
Asb8
Astl
Asxl1
Atf6
Atg5
Atp2b1
Atp5sl
Atxn7l2
AU015836
AU016765
AU021063
AU022751
Auh
Aunip
AW146154
Axin2
B3galnt1
B3gnt7
B3gntl1
B4galt4
Bag4
BC017158
BC048403
BC048602
BC051537
Bcar1
Bcar3
Bcl2l1
Bcl2l10
Bcl7b
Bdh1
Bfar
Bhlhe40
Birc3
Birc5
Bmp15
Bmp2k
Bmp6
Bmpr1b
Bnc1
Bnc2
Bnip1
Bpgm
Brca1
Brf2
Brip1
C130060K24Rik
C1galt1c1
C1qb
C330018D20Rik
C430002N11Rik
C86187
C87414
C87436
C87499
C87977
Cage1
Caln1
Calr4
Camk2g
Camsap3
Camta1
Capza1
Carhsp1
Ccdc14
Ccdc181
Ccdc186
Ccdc3
Ccdc34
Ccdc55
Ccdc60
Ccdc69
Ccdc91
Ccdc92
Ccno
Cd160
Cd2ap
Cdc25a
Cdc27
Cdc42ep2
Cdk20
Cdpf1
Cebpb
Cenpf
Cenpj
Cenpo
Cep164
Cep41
Cep57l1
Cep78
Cers6
Cfap53
Cfap97
Cgnl1
Chaf1a
Champ1
Chd6
Chd9
Chdh
Chga
Chmp7
Chst11
Chsy1
Cited2
Clasp1
Cldn4
Cldn8
Clint1
Clip1
Clvs1
Clvs2
Cmklr1
Cmpk2
Cmtr2
Cnot4
Cnst
Coasy
Cobll1
Col6a6
Cops2
Coro2b
Cox10
Cox7a2l
Cpsf4l
Cpt2
Crybg3
Csf1
Csnk1e
Csrnp2
Csrp2bp
Ctbp2
Ctif
Ctsh
Cwf19l2
Cxcr3
Cxx1a
Cxx1b
Cyb561d2
Cyp4f39
Cyth3
D030018L15Rik
D10Jhu81e
D10Wsu102e
D11Wsu47e
D5Ertd577e
D5Ertd579e
D630045J12Rik
D6Ertd527e
Dab2
Dand5
Dbndd1
Dcaf7
Dcaf8
Dcbld2
Dclk2
Dclre1a
Dcp1a
Dctn5
Dctn6
Ddhd1
Ddx19a
Ddx28
Dedd
Dennd2a
Dennd6a
Derl2
Det1
Dhx57
Dicer1
Diras2
Dlgap4
Dnaja3
Dnajb1
Dnajb4
Dnajc11
Dnajc17
Dnmt1
Dnmt3a
Dock3
Dock5
Dpf3
Dpp10
Dse
Dstyk
Dusp1
Dusp18
Dvl3
E330014E10Rik
E330021D16Rik
E330034G19Rik
Eepd1
Efhb
Efna1
Efna4
Egfr
Egr1
Ehd4
Ehf
Eif2ak1
Eif4e1b
Eif4e3
Elavl3
Elf3
Elovl1
Elp3
Emc8
Emilin2
Eml4
Enox1
Epb4.1l2
Epha4
Ephb4
Ercc6l
Erich5
Ern1
Esr1
Esr2
Esrrb
Etl4
Ets2
Evx1
Exd1
Exo5
Exoc3
Ext1
Ext2
Extl3
Eya1
F8a
Fabp5
Fam107b
Fam110c
Fam122a
Fam131a
Fam151a
Fam160a1
Fam161a
Fam167a
Fam187b
Fam193a
Fam214a
Fam35a
Fam46b
Fam46c
Fam50a
Fam63a
Fam69b
Fam83g
Fam84a
Fam84b
Fam90a1a
Farsb
Fbf1
Fbxl2
Fbxo10
Fbxo21
Fbxo28
Fbxo30
Fbxo38
Fbxo40
Fbxo43
Fbxo46
Fbxo5
Fbxw21
Fgd6
Fgfr2
Fhod3
Fignl1
Fitm2
Fkbp2
Fkbpl
Flnb
Foxn3
Foxred2
Fpgt
Frmpd1
Fryl
Furin
Fut8
Fzr1
G3bp2
Gab2
Gadd45gip1
Galnt1
Galnt6
Gas2l3
Gas6
Gas8
Gbx2
Gcc2
Gcnt4
Gda
Gdf9
Gemin7
Gemin8
Gfra1
Ggct
Ggta1
Gins2
Gja4
Gjb1
Gkap1
Glce
Gli2
Gm10436
Gm11426
Gm11545
Gm12633
Gm13023
Gm13084
Gm13103
Gm13125
Gm14635
Gm15698
Gm15941
Gm16551
Gm17830
Gm1821
Gm29811
Gm3259
Gm4566
Gm4907
Gm4961
Gm4981
Gm5065
Gm5134
Gm5177
Gm527
Gm5434
Gm5779
Gm5820
Gm6083
Gm6150
Gm6367
Gm6578
Gm7694
Gm8801
Gm904
Golga5
Golm1
Golph3l
Got2
Gpatch2l
Gpr1
Gpr137c
Gpr149
Gpr35
Gpr68
Grm4
Grpel1
Gse1
Gspt2
Gxylt1
Gzf1
H2-T10
Haus3
Haus8
Hbs1l
Heatr6
Helq
Henmt1
Hexim2
Hip1r
Hivep1
Hmg20a
Hmga2-ps1
Hmgcll1
Hmgcr
Hps6
Hsd17b7
Hsd3b7
Hsdl1
Hsf5
Hspa12a
Hspbap1
Htr5a
Htra1
Htra4
Hvcn1
Hyal2
Hyls1
Ice2
Icmt
Icosl
Ier5l
Ifit1bl2
Ikbkb
Ikzf4
Il17rb
Il17rd
Il1r1
Il2rb
Il31ra
Ildr1
Inadl
Ing5
Insm1
Ints12
Ip6k2
Ipcef1
Ipo9
Iqsec1
Isca1
Isl2
Itga9
Itpk1
Itpr2
Itprip
Izumo1r
Jade2
Jag1
Jag2
Jak1
Jakmip1
Jtb
Jun
Kbtbd6
Kbtbd7
Kbtbd8
Kcnh1
Kcnk13
Kcnmb3
Kdm2b
Kdm6b
Kif14
Kif17
Kif24
Kifc1
Klhl13
Klhl18
Klhl32
Klhl9
Knstrn
Kpna7
Kremen1
Ldb1
Ldlrad3
Ldlrad4
Lgalsl
Lgr6
Lhfp
Lhfpl2
Lig4
Lin52
Lipt1
Lipt2
Lmbr1
Lnx2
Loh12cr1
Lpcat1
Lpin2
Lrch1
Lrig1
Lrig2
Lrrc28
Lrrc49
Lrrc8e
Lrriq3
Lsm10
Lurap1l
Lypd3
Lysmd4
Lyst
Lzts2
Mab21l2
Macrod2
Maea
Mageh1
Magi1
Magi3
Mansc1
Map1b
Map2k4
Map3k4
Mapk1ip1
March6
Mast4
Mastl
Matr3
Max
Mb21d1
Mb21d2
Mbl2
Mcc
Mctp2
Mea1
Med18
Meis2
Men1
Mettl18
Mfap3
Mfsd9
Mgat1
Micall2
Mid1
Mkl1
Mkl2
Mllt10
Mlycd
Mos
Mpped1
Mpst
Mpzl1
Mrpl16
Mrpl53
Mrps18a
Mrps23
Mrps25
Mrps27
Msantd3
Msh3
Msmo1
Mterf4
Mtif3
Mtmr7
Mtpap
Mtss1
Mtus1
Mtus2
Mum1
Mxd1
Myo10
Myo16
Naa11
Nab2
Nanos2
Nat14
Nat6
Natd1
Ncald
Nceh1
Nck1
Ncoa5
Ndufaf2
Ndufaf4
Nedd9
Neo1
Nfil3
Nfya
Ngef
Ninj1
Nlrp4a
Nlrp4b
Nlrp5
Nlrp9a
Nlrp9c
Nod2
Noto
Nphp1
Npm2
Nr2e1
Nsun3
Nthl1
Nudcd3
Nudt1
Nudt7
Oas1d
Oas1h
Obox1
Obox2
Obox7
Olfr288
Olfr976
Oma1
Oog2
Oog3
Oog4
Opalin
Optn
Oser1
Osgin1
Otub2
Palb2
Panx1
Paqr4
Pard6g
Pcdh9
Pcnt
Pcyox1
Pde3a
Pdhx
Pdp1
Pdpn
Pdx1
Pdzk1
Peli1
Per3
Pex13
Pex26
Pgbd5
Phb
Phf13
Phf20
Phf6
Phip
Phospho2
Phyhipl
Pias1
Pid1
Pik3cd
Pik3r4
Pin1rt1
Pinx1
Pja1
Plat
Plce1
Pld1
Plekhg1
Plekhg3
Plekho1
Plk4
Plxna2
Plxna4
Plxnb2
Pms1
Poli
Poll
Pop7
Pou2f1
Ppargc1b
Ppfibp2
Ppp1r11
Ppp1r3d
Ppwd1
Pradc1
Pramef12
Prdm1
Prdm16
Prdm6
Prex1
Prkab1
Prkd1
Prkd2
Prm2
Prr18
Prr23a3
Prr5l
Prrg1
Prune
Psen1
Psma2
Psmf1
Psrc1
Ptbp3
Ptpn21
Ptprf
Ptprj
Pvrl3
Pycrl
Qtrtd1
R3hcc1l
Rab11fip4os1
Rab23
Rab32
Rab38
Rab3il1
Rab8a
Rab8b
Rad50
Rad51
Rad54b
Ralbp1
Ralgapb
Rap2b
Rapgef5
Rasl2-9
Rassf3
Rassf5
Rbm18
Rbm48
Rbm7
Rdh11
Rdh14
Rfx5
Rgs10
Rgs12
Rgs2
Rgs3
Rhbdf2
Rhobtb1
Rhoh
Rhpn2
Rictor
Rimkla
Rmi1
Rnase6
Rnf114
Rnf139
Rnf168
Rnf169
Rnf185
Rnf219
Rnf24
Rnf25
Rnf34
Rnf8
Rpa1
Rpap2
Rph3al
Rpl37rt
Rpp25l
Rprd2
Rpusd4
Rraga
Rragc
Rsc1a1
Rsl1d1
Rsph3a
Rspo2
Rufy1
Runx1t1
S1pr3
Sall4
Samd7
Samd8
Sart3
Sash1
Sbk3
Sc5d
Scaf8
Scyl2
Sdhaf1
Sdhaf2
Sec22a
Sec24b
Sema4d
Senp8
Sepsecs
Sfmbt1
Sgol2b
Sh3bgrl2
Sh3bp4
Shisa8
Shoc2
Shroom2
Shroom3
Shtn1
Siah1a
Sil1
Slc12a7
Slc12a9
Slc15a4
Slc16a13
Slc25a15
Slc25a48
Slc2a1
Slc30a4
Slc31a2
Slc35a5
Slc35b4
Slc35c1
Slc35c2
Slc35f6
Slc38a8
Slc39a6
Slc6a9
Slco3a1
Smad2
Smad3
Smagp
Smap1
Smg8
Smug1
Snph
Snw1
Sorbs2
Sox8
Spam1
Spata7
Specc1l
Speer5-ps1
Spert
Spin1
Spry1
Sptlc1
Srek1ip1
Srrd
Ss18
Ssh1
Sspn
St3gal5
Stard13
Stat6
Stau1
Stau2
Stbd1
Stim2
Stk35
Stx2
Stx5a
Stx6
Styk1
Suco
Sufu
Sulf2
Surf4
Susd3
Suv39h2
Syne2
Syne3
Synj1
Synpo
Synrg
Szrd1
Tacc2
Taf6l
Tanc1
Tank
Taok3
Tapt1
Taz
Tbc1d1
Tbc1d8
Tbl1xr1
Tbx4
Tcaim
Tcte2
Tdrd3
Tdrp
Terf2
Tet3
Tex10
Tex15
Tfap2e
Tgfb2
Tgfb3
Tgfbr3
Tgif1
Thap7
Themis3
Thumpd1
Tiam1
Tiparp
Tjp2
Tk2
Tktl2
Tm9sf4
Tmcc2
Tmed10
Tmem108
Tmem158
Tmem169
Tmem171
Tmem181a
Tmem209
Tmem214
Tmem245
Tmem251
Tmem30b
Tmem60
Tnfaip8
Tnks1bp1
Tnrc18
Tns2
Tor1a
Tox3
Trappc5
Trim13
Trim27
Trim36
Trim60
Trim61
Trim75
Trio
Trp63
Trp73
Trps1
Tsc22d1
Tshz1
Tspan3
Tspan9
Tspyl1
Tspyl4
Ttc23
Ttc33
Ttc34
Ttc4
Ttc9c
Tti1
Ttll11
Tuba4a
Tubal3
Tubb2a
Tubb2b
Tubb3
Tubb6
Twf2
Txn2
Txndc2
Txndc5
Txnip
Txnl4b
Uba6
Ubash3b
Ubb
Ube2g1
Ube2m
Ubiad1
Ubl3
Uimc1
Umodl1
Use1
Usp15
Usp2
Usp27x
Usp30
Usp4
Usp46
Uvrag
Vcpip1
Vps39
Vrtn
Wdr20
Wdr53
Wdr82
Wee2
Wnk2
Wrn
Xndc1
Xrcc3
Yes1
Yipf5
Ywhag
Zar1l
Zbed3
Zbtb21
Zbtb33
Zbtb8b
Zc3h6
Zcchc10
Zcchc3
Zcchc8
Zdhhc24
Zfp108
Zfp109
Zfp111
Zfp120
Zfp160
Zfp169
Zfp182
Zfp184
Zfp212
Zfp235
Zfp3
Zfp334
Zfp345
Zfp383
Zfp398
Zfp420
Zfp442
Zfp449
Zfp472
Zfp473
Zfp526
Zfp560
Zfp57
Zfp58
Zfp592
Zfp60
Zfp61
Zfp616
Zfp653
Zfp654
Zfp655
Zfp68
Zfp687
Zfp691
Zfp708
Zfp709
Zfp729b
Zfp735
Zfp748
Zfp750
Zfp759
Zfp791
Zfp839
Zfp866
Zfp873
Zfp90
Zfp92
Zfp930
Zfp932
Zfp943
Zfp944
Zfp951
Zfp952
Zfp955a
Zfp955b
Zfp956
Zfp957
Zfp958
Zfp960
Zfp97
Zkscan14
Zkscan16
Zkscan17
Zkscan5
Zkscan6
Zmat4
Znfx1
Znrd1as
Zscan20
Zscan21
Zswim3
Zswim8
Zufsp
Zxdc

### Sheet: ZGA_m6A-
0610005C13Rik
1110038B12Rik
1500012F01Rik
1600010M07Rik
1600020E01Rik
1600025M17Rik
1700013H16Rik
1700019B21Rik
1700037H04Rik
1700080O16Rik
1700084M14Rik
1810032O08Rik
1810034E14Rik
2700038G22Rik
3110056K07Rik
4931406H21Rik
5430416N02Rik
5730408K05Rik
6030468B19Rik
9430016H08Rik
A230072C01Rik
A230103J11Rik
Actl10
Adi1
Agpat9
Amhr2
Ankmy2
Ap4b1
Apmap
Apobr
Apoc1
Apoc2
Apom
Aqp3
Arhgap4
Arhgdig
Asb16
Atp1b2
Avpr2
AY761184
B3gnt9
BC028528
Bcan
Bhlhb9
Bhmt
Bzw2
C1d
C1ql4
C1qtnf4
C2cd2l
Cad
Calml4
Ccdc137
Ccnb1ip1
Cd63
Cd79a
Cdc42bpg
Cdkn1a
Chek2
Chit1
Chpt1
Churc1
Cited1
Cldn5
Cldn7
Clu
Cndp2
Cntfr
Commd7
Crabp1
Csdc2
Cst7
Cth
Cypt12
Cypt3
Cystm1
D7Ertd143e
Dancr
Ddah2
Ddx26b
Decr2
Defa4
Defb25
Dmgdh
Dnajc12
Dnpep
Dnph1
Drc1
Dusp28
Dusp9
E2f7
Echdc2
Eci1
Efna3
Ehmt2
Eif3j1
Emc9
Enpp3
Epcam
Fabp9
Faiml
Fam57b
Fam76a
Fbxl16
Fbxo15
Fbxo6
Ffar1
Fhl3
Fkbp1b
Flywch2
Folr1
Foxred1
Gata1
Gfra3
Gjd3
Gla
Gldc
Gm10052
Gm10439
Gm11423
Gm11974
Gm13710
Gm15097
Gm15107
Gm15114
Gm15645
Gm2a
Gm3435
Gm4559
Gm6880
Gm6890
Gm9376
Gnl3l
Gnpda1
Golga1
Gp1ba
Gpkow
Grin1
Grk6
Gstm1
Gsto1
Gtf2i
Gt(ROSA)26Sor
Guca1a
Guca1b
H2bfm
H2-Q10
H2-T22
H2-T24
H2-T9
Haus2
Hdac5
Hexb
Hmgcl
Hormad1
Hsd17b14
Hspbp1
Id4
Ifi35
Ifitm1
Igf2bp1
Igfbp2
Impdh1
Impdh2
Iqub
Irf7
Itgb7
Itpr3
Kat2b
Kdm4c
Kpna4
Krt18
Krt28
Krtap4-13
Lbx2
Lck
Lias
Lime1
Lmx1a
Lpcat3
Lst1
Ltbp4
Luzp4
Man1b1
Mdk
Mfap4
Mir103-1
Mir103-2
Mir124a-2
Mir144
Mir150
Mir155
Mir1668
Mir17hg
Mir1843a
Mir194-2
Mir205
Mir208a
Mir214
Mir25
Mir26b
Mir290a
Mir3058
Mir3089
Mir3100
Mir335
Mir3475
Mir376a
Mir466i
Mir5119
Mir6352
Mir6370
Mir6516
Mir717
Mir719
Mir8117
Mir8120
Mir93
Mirlet7f-1
Mmp15
Mpdu1
Mt2
Mta2
Mxd3
Myh6
Ncbp1
Nme4
Npl
Nptxr
Nrip3
Nrm
Nucb2
Nxf2
Olfr401
Olfr543
Olfr90
Olfr91
Ormdl3
P4ha2
Pde6a
Pdgfrl
Pdxk
Pemt
Pgam2
Pi4k2b
Pin1
Pla2g16
Plcd4
Plin1
Pllp
Plod3
Pmpca
Pomc
Porcn
Ppp1r14a
Ppp2cb
Prdx4
Prelid2
Prps1
Prr11
Pycard
Rab29
Rab2b
Rbm10
Rdh5
Rdm1
Renbp
Ret
Rgs11
Ripk3
Rnu73b
Rpl9
Rprl3
Rrp9
Sardh
Scarna10
Scarna2
Scarna3b
Scd1
Scrib
Sec61a2
Serping1
Six5
Slc13a2
Slc14a2
Slc39a1
Slc39a11
Slc39a4
Slc46a1
Slc4a11
Smtn
Snhg12
Snhg17
Snhg20
Snhg3
Snora26
Snora62
Snora68
Snord1a
Snord35b
Snord53
Snord67
Snord89
Snord92
Sord
Spata5l1
Speer4cos
Speer8-ps1
St6galnac6
Stac2
Stk11ip
Stk19
Stmn3
Stra8
Stx1b
Sult2b1
Syap1
Syngr1
Taf7l
Tagln2
Tasp1
Tbx1
Tcirg1
Tcp11
Timd2
Tjp3
Tktl1
Tle3
Tlx3
Tmed6
Tmem101
Tmem253
Tnfrsf12a
Tnfrsf17
Tnfsf12
Tnp1
Trap1a
Tsen15
Tsga8
Tspan4
Tspo
Tsr2
Ttll12
Uap1l1
Uhrf2
Utf1
Vimp
Vps26b
Wdr34
Wdr4
Wipf1
Xaf1
Xpnpep1
Xpot
Yme1l1
Ypel4
Zc3h12a
Zc3hc1
Zfyve27

### Sheet: ZGA_m6A+
1110002L01Rik
1600012H06Rik
1600015I10Rik
1700019L03Rik
1700034H15Rik
1700049G17Rik
1700052K11Rik
1700069L16Rik
1700092M07Rik
1700123O20Rik
1810030O07Rik
2310040G24Rik
2310047M10Rik
2410016O06Rik
2510002D24Rik
2610005L07Rik
2610318N02Rik
2700081O15Rik
2810013P06Rik
4632427E13Rik
4831440E17Rik
4921531C22Rik
4930404N11Rik
4930427A07Rik
4930500L23Rik
4931409K22Rik
4933417D19Rik
5031425E22Rik
6230400D17Rik
6430573F11Rik
9330159M07Rik
A430078I02Rik
A830080D01Rik
AA414768
AA543401
Aacs
Acads
Acer2
Acrbp
Actn2
Actr5
Adat3
Adcy3
Adgre5
Adnp
AI464131
AI506816
AI661453
AI662270
AI854703
Ajap1
Ajuba
Ak6
Alppl2
Alyref2
Amigo3
Ang
Ankrd10
Ankrd22
Ankrd35
Anpep
Aoc2
Ap5b1
Apc2
Aqp11
Arg1
Arhgap8
Arid5a
Arl16
Armc6
Arrdc4
Asb6
Ascl1
Atcay
Atxn7l3
B020004C17Rik
B020004J07Rik
B230354K17Rik
B3galt4
B3galt6
B3gat3
B4galnt1
B4galnt4
B4galt7
Bace1
Bag3
Bahcc1
Bbc3
BC003965
BC017643
BC080695
Bcl2l14
Becn2
Bex2
Bex6
Bid
Bmf
Bmp8a
Bri3bp
Btbd18
Btbd6
C2cd4b
C77080
Caap1
Cacnb1
Calcoco2
Capn15
Caskin1
Catsperg1
Cbx4
Ccdc116
Ccdc126
Ccdc134
Ccdc166
Ccdc177
Ccdc85b
Ccdc96
Ccnjl
Ccr8
Ccser1
Cct8l1
Cd24a
Cdc42ep1
Cdk5r1
Ceacam1
Cebpa
Cend1
Chchd4
Chka
Chpf2
Chrna10
Ciita
Clcn2
Cldn3
Cldn6
Cnnm3
Colgalt1
Coq4
Cpt1a
Crebl2
Crx
Crxos
Cry2
Csgalnact2
Ctsa
Ctsc
Ctsz
Cuedc2
Cx3cl1
Cx3cr1
Cyp2s1
D030056L22Rik
D16Ertd472e
D1Pas1
D330041H03Rik
Dbp
Dbr1
Dclre1b
Ddx54
Dedd2
Depdc1a
Dhcr24
Dhx37
Dirc2
Dkkl1
Dlg3
Dlk2
Dll1
Dlx3
Dmbx1
Dmrta2
Dmtn
Dnaaf1
Dnaaf2
Dnajb5
Dnase2a
Dolpp1
Dpep2
Dph2
Dusp26
Dusp4
Dusp5
Dux
E130012A19Rik
E130309D14Rik
E130317F20Rik
E230013L22Rik
Ecel1
Eda
Ehd2
Eid2
Eif1a
Elovl6
Elp6
Emilin3
En2
Ephb3
Epm2a
Epm2aip1
Erbb3
Esrra
Esx1
Etv5
Eva1a
Evpl
Exoc8
F11r
Faf2
Fam101b
Fam109a
Fam124a
Fam136a
Fam20c
Fam212a
Fam43a
Fam43b
Fam65c
Fam73a
Fam73b
Fam89a
Fancd2os
Fancf
Fblim1
Fcgr3
Fcgrt
Fez1
Fgf18
Fgf4
Fgfrl1
Ficd
Flt3l
Foxe1
Foxi3
Foxo4
Frat1
Frat2
Frem2
Frrs1
Fthl17
Fut2
Fv1
Fzd2
Fzd4
Fzd5
Fzd9
G2e3
Gab1
Gabpa
Gabre
Gadd45g
Gan
Gapt
Gata2
Gba
Gcsh
Gdpd5
Gemin4
Ggt6
Glb1
Glis2
Gls2
Gm10653
Gm10696
Gm11544
Gm12789
Gm12794
Gm13043
Gm13078
Gm13083
Gm13102
Gm13119
Gm13128
Gm13154
Gm13498
Gm14458
Gm14511
Gm15455
Gm1564
Gm19345
Gm2016
Gm2022
Gm2027
Gm20604
Gm21304
Gm21319
Gm32511
Gm4027
Gm428
Gm4285
Gm4301
Gm4850
Gm4858
Gm4971
Gm5176
Gm5634
Gm5635
Gm5662
Gm6568
Gm7102
Gm7609
Gm8300
Gm8994
Gm9
Gm9895
Gmppb
Gnat1
Gorasp1
Gpn3
Gpr160
Gpr161
Gpr4
Gpr50
Gpr75
Gpr83
Grin2d
Grrp1
Gskip
Gtf3c4
Gtf3c5
Gtpbp3
Gucd1
H2-M10.4
H2-Q4
H2-Q6
H2-Q7
H2-Q8
H2-Q9
Hand1
Hars2
Hbegf
Hcn3
Herc4
Hexim1
Hipk1
Hmgn3
Hmox1
Hpca
Hpdl
Hr
Hs3st6
Icam1
Ier5
Ifngr1
Ifrd2
Igdcc3
Igsf9b
Il6ra
Ints7
Irak2
Irf2bpl
Irgq
Irs1
Irs2
Isg20
Isg20l2
Islr2
Itpkc
Jade1
Kank3
Kank4
Kbtbd2
Kcnc3
Kcnk5
Kcnk6
Kctd12
Kdm5a
Kdm5b
Kif27
Kif3c
Klf3
Klf5
Klf9
Klhl7
Klrg2
Kpna1
Kri1
L1cam
L1td1
L2hgdh
Lat2
Lbh
Lctl
Ldlr
Lemd3
Limch1
Lingo1
Lmod1
Lmtk3
Lmx1b
LOC100503496
Lpar5
Lrfn4
Lrrc15
Lrrc26
Lta
Ltb4r1
Ltb4r2
Lysmd1
Mak16
Man2a2
Maneal
Map1a
Map2k3
Map3k14
Map3k3
Map6
Marveld1
Mast1
Mcts2
Mdn1
Mettl13
Mettl2
Mfsd12
Mfsd2b
Mfsd7a
Mfsd7b
Mfsd7c
Mgat2
Mgll
Micall1
Mief2
Mir2861
Mmp19
Mns1
Mpv17
Mrgprh
Mrm1
Mrpl49
Mrps34
Mum1l1
Mvk
Myadml2
Myc
Myo3a
N4bp3
Narfl
Nat8l
Ndrg1
Ndufaf1
Nefl
Neurl2
Neurog2
Nfam1
Nfe2
Ngfr
Nid2
Nipa2
Nipal1
Nlgn2
Nol11
Nol3
Nop16
Nop2
Npc1l1
Nptx1
Nr1h3
Nr2c2
Nt5c3b
Ntn5
Nyap1
Obox6
Olfr450
Oraov1
Osbpl6
Osbpl7
Otud6a
Ovol2
Oxct2a
Oxct2b
P2ry1
Palm
Papolb
Pcdh1
Pcdh7
Pcdh8
Pcgf5
Pcyt2
Pdzd4
Pfas
Pgm3
Phf21b
Phospho1
Pidd1
Pisd-ps3
Pitpnb
Pitpnc1
Pkd1
Platr17
Plekhg6
Plekho2
Plk2
Plvap
Polq
Polr3e
Polr3g
Pou3f1
Pou6f1
Ppat
Ppcs
Ppp1r12c
Ppp1r16a
Ppp1r16b
Ppp1r18
Ppp1r3b
Ppp2r2c
Pramef25
Pramef6
Pramel1
Pramel3
Pramel4
Pramel5
Pramel6
Pramel7
Prdm15
Prdm9
Prkcz
Prmt6
Prnp
Prob1
Proser2
Prr12
Psat1
Ptk7
Ptprcap
Ptrh1
Purb
Qpctl
Rab20
Rab39
Rab42
Rab43
Rabep2
Rad9a
Radil
Rarg
Rasl10a
Rbmx
Rc3h2
Rcn3
Rfpl4b
Rgma
Rgs16
Rilpl2
Rimbp3
Rinl
Rnase4
Rnf225
Rnmtl1
Rpgrip1
Rpp25
Rprd1b
Rtn2
Rundc1
Runx3
Rusc1
Rwdd4a
Ryr1
Sapcd2
Sat2
Scarf1
Sdr39u1
Sec1
Sema6c
Sertad1
Sesn2
Sfrp1
Sgpp1
Sgsh
Sh2b1
Sh3bp5l
Shbg
Shisa2
Shmt1
Slamf7
Slc16a6
Slc19a3
Slc1a4
Slc1a5
Slc25a10
Slc25a33
Slc25a42
Slc26a1
Slc27a4
Slc2a3
Slc2a4
Slc2a8
Slc34a2
Slc35e1
Slc35e2
Slc35e3
Slc43a2
Slc5a6
Slc6a8
Slc8b1
Slco4c1
Smad7
Smarcd1
Smim13
Snapc2
Snn
Snord38a
Snrnp35
Soga1
Sowahc
Sox1
Sox10
Sox11
Sox13
Sp6
Spesp1
Sphk1
Spic
Spn
Spns1
Spns2
Sppl3
Spred3
Spry2
Sptbn2
Sptbn4
Spz1
Src
St6galnac4
Stk16
Stox1
Suv420h2
Sync
Tas1r1
Tas1r3
Tatdn3
Tbc1d12
Tbc1d2
Tbc1d9
Tbl2
Tbx20
Tbxa2r
Tcf19
Tchh
Tdpoz1
Tdpoz2
Tdpoz3
Tdpoz4
Tead4
Tecpr1
Teddm2
Tef
Tet1
Tex101
Tex13
Tgs1
Themis2
Ticam1
Tigd3
Tmem129
Tmem150c
Tmem160
Tmem191c
Tmem215
Tmem223
Tmem234
Tmem28
Tmem79
Tmppe
Tmsb4x
Tmub2
Tnfaip8l2
Tnfrsf19
Tomm5
Tor1b
Tor3a
Traf2
Trerf1
Trib3
Trim25
Trim43a
Trim43b
Trim43c
Trim6
Trim7
Triml2
Trmt61a
Trmt61b
Trp53bp2
Tsc22d3
Tsen2
Tssk6
Ttc14
Ttc30a1
Ttf1
Ttyh2
Tubgcp6
Tyro3
Uba5
Ubtfl1
Unc119b
Unc5b
Uncx
Upk3a
Uqcc3
Urb2
Usp17la
Usp17lb
Usp17lc
Usp17ld
Usp17le
Utp23
Vasn
Vegfa
Vgf
Vhl
Vps18
Wbscr16
Wbscr27
Wdr45
Wdr45b
Wdr74
Wdr77
Wdr81
Wnt7b
Wnt9b
Wrap53
Xylt2
Yars
Ydjc
Yeats2
Zbed6
Zbtb42
Zbtb5
Zbtb8a
Zfp1
Zfp239
Zfp292
Zfp317
Zfp352
Zfp369
Zfp42
Zfp518b
Zfp54
Zfp566
Zfp599
Zfp647
Zfp668
Zfp719
Zfp800
Zfp874b
Zfp91Cntf
Zfp948
Zfp949
Zfp954
Zgpat
Zrsr1
Zscan25
Zscan4a
Zscan4b
Zscan5b
Zyg11a
