## Supplemental Table5 for "The dual role of N6-methyladenosine on mouse maternal RNAs and 2-cell specific RNAs revealed by ULI-MeRIP sequencing"

### Sheet: mid-2cell
symbol	log2FoldChange	padj
Slc39a8	1.72325	1.31899e-05
Ptpn23	1.13794	2.22976e-05
Trp53	1.09448	0.00723646
Gltp	1.08934	0.010108
Pygm	1.05705	0.00277691
Sp9	1.02106	0.0197941
Mrpl48	1.00695	0.0197941
Btg1	-1.02185	0.0123612
Rbmxl1	-1.04602	0.000246141
Gm13154	-1.04951	0.0301613
Gm3604	-1.15454	2.655e-08
Map1lc3b	-1.43096	4.4485e-13
Mettl3	-3.02364	2.50898e-22
Emp2	-4.7018	5.4289e-128
Fasl	-8.85468	1.15013e-09

### Sheet: morula
symbol	log2FoldChange	padj
Ptcra	3.24882	1.30995e-08
Pax6	2.71773	3.18828e-06
Rgs3	2.65684	1.90064e-06
Tdpoz1	2.52037	1.26923e-12
Ifng	2.38802	0.00154651
C530005A16Rik	2.27549	8.41198e-07
Spdye4b	2.26164	3.76213e-05
Gpr75	2.18341	9.96169e-05
Mir3473a	2.15225	0.000192891
Gm10696	2.12542	9.6896e-25
Zscan4d	2.0838	1.90971e-13
Zfp352	2.0819	3.64824e-15
Lepr	2.03684	0.000775256
Olfr376	2.02553	0.000163516
Pramef25	2.00015	3.61307e-17
Lmx1a	1.99317	0.0485939
Gm2022	1.96382	5.89047e-10
Gm5039	1.93959	1.17331e-23
Tdpoz3	1.93848	2.65506e-13
AA792892	1.92697	4.65593e-13
BC080695	1.88117	1.71695e-13
Usp17ld	1.78277	7.88672e-09
Obox3	1.75893	0.015466
Gm8300	1.7391	7.03138e-24
AU015228	1.71722	1.50036e-23
Aurkc	1.69445	7.7727e-06
B020004J07Rik	1.69359	6.18471e-08
Dcc	1.67878	0.00176961
Klhl6	1.67155	0.0117468
Gm4971	1.66138	2.78961e-09
Dnajb14	1.63965	1.23882e-21
Ppp1r16b	1.63316	0.0115895
Gm12794	1.63108	1.1344e-06
Gm13498	1.63019	0.000335518
BC051019	1.61777	0.00454584
Zscan4b	1.60592	0.000433649
Nefm	1.59396	0.000158465
Gm12789	1.55573	1.58173e-18
Snord99	1.54145	0.000592348
Colgalt2	1.53232	0.0329333
Pdgfra	1.49084	0.022737
Zscan4c	1.49033	0.000497461
Gm9125	1.48404	0.00106583
Usp17lc	1.4766	1.59986e-21
Snord87	1.47283	2.97564e-06
Gm1995	1.46645	4.95618e-08
Snord47	1.46192	0.00706392
Gm13078	1.46121	0.000530287
Usp17la	1.44688	1.29515e-08
Anpep	1.44461	2.93435e-10
Csrnp3	1.44091	2.0361e-10
Snord35a	1.43023	0.00302856
Zscan4f	1.41567	0.00124033
Snord55	1.40499	0.000154742
Snord100	1.39302	0.0272402
Zscan4a	1.36795	0.000467161
BB287469	1.36008	8.15198e-07
Tnip2	1.32852	0.000189575
Gm2016	1.31939	3.86458e-15
Cpm	1.31845	0.0205342
Snord34	1.30435	0.0101236
Ric3	1.30223	6.50956e-05
Tdpoz4	1.2902	4.82423e-11
Tbc1d9	1.25968	2.99929e-05
Zfp54	1.25926	0.0329333
Zfp560	1.22941	0.00653672
Syne3	1.2226	0.0119433
Pcnxl4	1.19608	0.0117193
Usp17lb	1.19094	4.21712e-20
Gm5662	1.18887	1.63205e-28
Usp17le	1.17309	2.78961e-09
Nupr1	1.17287	0.0436435
Hand1	1.16045	2.21472e-29
Gcnt2	1.15931	0.0375045
Ttc30b	1.13471	6.22426e-07
Vaultrc5	1.13239	0.000618199
Atp1b2	1.10223	0.0053087
Gm15455	1.07576	1.22225e-05
Rbmx	1.06736	7.70812e-14
Fgf1	1.04258	1.69843e-05
Pmaip1	1.00618	2.96543e-16
Wnk2	-1.03938	0.00584237
Tubgcp2	-1.06137	0.0135549
Lrp2	-1.12405	1.15278e-35
Lyrm5	-1.16679	0.0368768
Ffar3	-1.17135	0.0446912
Ube2r2	-1.19294	0.0290337
Otog	-1.20242	0.044346
Ccdc91	-1.22512	0.00849791
Ffar1	-1.24347	0.0232904
Cog8	-1.2763	0.0290733
Tinagl1	-1.27869	0.000743838
Klf6	-1.42667	0.00751119
Capza1	-1.49839	2.08401e-15
Muc6	-1.70126	0.00487237
Xkr9	-1.77761	0.00272275
Mettl16	-1.84776	2.277e-24
Snrpg	-1.84927	3.55498e-17
