## Supplemental Table6 for "The dual role of N6-methyladenosine on mouse maternal RNAs and 2-cell specific RNAs revealed by ULI-MeRIP sequencing"

### Sheet: Sheet1
Table S1. Embryo background and collection information
Sample name	Type	Genotpye	Treatment	Strain of female mice	Age of female mice ( weeks old )	Strain of male mice	Age of male mice ( weeks old )	Time of collection after IVF ( hrs )
GV	GV	WT	/	C57BL/6	4	/	/	/
MII	MII	WT	/	C57BL/6	6-8	/	/	/
late 1-cell	late 1-cell	WT	/	C57BL/6	6-8	DBA/2	>8	14
late 2-cell	late 2-cell	WT	/	C57BL/6	6-8	DBA/2	>8	35
4-cell	4-cell	WT	/	C57BL/6	6-8	DBA/2	>8	48
Morula	Morula	WT	/	C57BL/6	6-8	DBA/2	>8	70
Blastocyst	Blastocyst	WT	/	C57BL/6	6-8	DBA/2	>8	94
KIAA1429-Ctrl-GV	GV	Kiaa1429 fl/fl	/	C57BL/6	3	/	/	/
KIAA1429-CKO-GV	GV	Kiaa1429 fl/fl;Zp3-cre	/	C57BL/6	3	/	/	/
Ythdf2-Ctrl-MII	MII	Ythdf2 fl/fl	/	C57BL/6	6-8	/	/	/
Ythdf2-CKO-MII	MII	Ythdf2 fl/fl;Zp3-cre	/	C57BL/6	6-8	/	/	/
Ythdf2-Ctrl-2-cell	2-cell	Ythdf2 fl/fl	/	C57BL/6	6-8	BDF1*	>8	24
Ythdf2-CKO-2-cell	2-cell	Ythdf2 fl/fl;Zp3-cre	/	C57BL/6	6-8	BDF1	>8	24
writer-NC-mid-2-cell	2-cell	WT	injection with non-targeting siRNA and igG	BDF1	8-10	BDF1	>8	29
writer-KD-mid-2-cell	2-cell	WT	injection with siRNA and antibody of Mettl3/14/16	BDF1	8-10	BDF1	>8	29
writer-NC-morula	Morula	WT	injection with non-targeting siRNA and igG	BDF1	8-10	BDF1	>8	70
writer-KD-morula	Morula	WT	injection with siRNA and antibody of Mettl3/14/16	BDF1	8-10	BDF1	>8	70
dCas13b-Ctrl-2-cell	2-cell	WT	injection with MERVL sgRNA mixture	BDF1	8-10	BDF1	>8	29
dCas13b-ALKBH5-2-cell	2-cell	WT	injection with MERVL sgRNA mixture and dCas13b-ALKBH5 mRNA	BDF1	8-10	BDF1	>8	29
dCas13b-Ctrl-4-cell	4-cell	WT	injection with MERVL sgRNA mixture	BDF1	8-10	BDF1	>8	44
dCas13b-ALKBH5-4-cell	4-cell	WT	injection with MERVL sgRNA mixture and dCas13b-ALKBH5 mRNA	BDF1	8-10	BDF1	>8	44
* BDF1 mice are the first generation of female C57BL/6 cross male DBA/2)
