## Supplemental Table7 for "The dual role of N6-methyladenosine on mouse maternal RNAs and 2-cell specific RNAs revealed by ULI-MeRIP sequencing"

### Sheet: 工作表1
Table S2. Oligo sequences
siRNA	Seq(5'>3')
siMettl16-1	GAUCUGAAGGUGCAACAUAAG
siMettl16-2	CCAUGACAGUUUACAGCUCAA
siMettl16-3	GCAACCUUAAAUGGCUGGUAU
siMettl3	GGAGAUCCUAGAGCUAUUAAA
siMettl14	GCAUUGGUGCUGUGUUAAAUA
siNontarget(NC)	UUCUCCGAACGUGUCACGU
guide RNA
MERVL-gRNA-1	TCAAATGTGCTGGTGCCCCT gttgtggaaggtccagttttgaggggctattacaac
MERVL-gRNA-2	TCTCTGCATGCCCCACACCA gttgtggaaggtccagttttgaggggctattacaac
MERVL-gRNA-3	GTGTACTGCCCGAAGTTCTG gttgtggaaggtccagttttgaggggctattacaac
MERVL-gRNA-4	ATGAGTCAGTGAATAATCGT gttgtggaaggtccagttttgaggggctattacaac
MERVL-gRNA-5	AGCTGCAGCATTACAACCCC gttgtggaaggtccagttttgaggggctattacaac
MERVL-gRNA-6	CAAAAGGTGACTTCAGCCGA gttgtggaaggtccagttttgaggggctattacaac
ssDNA
carrier ssDNA	CGTCGTCGT
Realtime qPCR primer
Gluc-RT-F	CGACATTCCTGAGATTCCT GG
Gluc-RT-R	TTGAGCAGGTCAGAACACTG
Cluc-RT-F	GCTTCAACATCACCGTCATTG
Cluc-RT-R	CACAGAGGC CAGAGATCATTC
Klf4-RT-F	TGGCAAAGTGGAGATTGTTGCC
Klf4-RT-R	AAGATGGTGATGGGCTTCCCG
Oct4-RT-F	GGAAAGCAACTCAGAGGGAAC
Oct4-RT-R	AGCGACAGATGGTGGTCTG
Sox2-RT-F	GGTTACCTCTTCCTCCCACTCCAG
Sox2-RT-R	TCACATGTGCGACAGGGGCAG
Klf4-RT-F	TGTGACTATGCAGGCTGTGGC
Klf4-RT-R	GGCCCTGTCACACTTCTGGC
cMyc-RT-F	CAGAGGAGGAACGAGCTGAAGCGC
cMyc-RT-R	TTATGCACCAGAGTTTCGAAGCTGTTCG
Nanog-RT-F	CCTCCAGCAGATGCAAGAACTC
Nanog-RT-R	CTTCAACCACTGGTTTTTCTGCC
Zscan4-RT-F	AAATGCCTTATGTCTGTTCCCTATG
Zscan4-RT-R	TGTGGTAATTCCTCAGGTGACGAT
ACTIN-RT-F	GGCACCACACCTTCTACAATG
ACTIN-RT-R	GGGGTGTTGAAGGTCTCAAAC
Gapdh-RT-F	TGGCAAAGTGGAGATTGTTGCC
Gapdh-RT-R	AAGATGGTGATGGGCTTCCCG
MTA-RT-F	ATGTCTTGGGGAGGACTGTGGAAG
MTA-RT-R	AGCCCCAGCTAACCAGAACTACAG
MERVL-RT-F	CTTCCATTCACAGCTGCGACTG
MERVL-RT-R	CTAGAACCACTCCTGGTACCAAC
